# A locus conferring tolerance to Theileria infection in African cattle

**DOI:** 10.1101/2021.07.26.453771

**Authors:** D. Wragg, E.A.J. Cook, P. Latre de Late, T. Sitt, J.D. Hemmink, M. Chepkowny, R. Njeru, E.J. Poole, J. Powell, E. Paxton, R. Callaby, A. Talenti, A.A. Miyunga, G. Ndambuki, S. Mwaura, H. Auty, O. Matika, M. Hassan, K. Marshall, T. Connelley, L.J. Morrison, B.M.deC. Bronsvoort, W.I. Morrison, P.G. Toye, J.G.D. Prendergast

## Abstract

East Coast fever, a tick-borne cattle disease caused by the *Theileria parva* parasite, is among the biggest natural killers of cattle in East Africa, leading to over 1 million deaths annually. Here we report on the genetic analysis of a cohort of Boran cattle demonstrating heritable tolerance to infection by *T. parva* (*h^2^* = 0.65, s.e. 0.57). Through a linkage analysis we identify a 6 Mb genomic region on *Bos taurus* chromosome 15 that is significantly associated with survival outcome following *T. parva* exposure. Testing this locus in an independent cohort of animals replicates this association with survival following *T. parva* infection. A stop gained polymorphism in this region was found to be highly associated with survival across both related and unrelated animals, with only one of the 20 homozygote carriers (T/T) of this change succumbing to the disease in contrast to 44 out of 97 animals homozygote for the reference allele (C/C). Consequently, we present a genetic locus linked to tolerance of one of Africa’s most important cattle diseases, raising the promise of marker-assisted selection for cattle that are less susceptible to infection by *T. parva*.

**Author Summary:** More than a million cattle die of East Coast fever in Africa each year, the impact of which disproportionately falls onto low-income, smallholder farmers. The lack of a widely accessible vaccine, heavy reliance on chemicals to control the tick vector and inadequate drug treatments means that new approaches for controlling the disease are urgently required. Through a genetic study of an extended pedigree of Boran cattle that are more than three times less likely to succumb to the disease than matched controls, we identify a region on chromosome 15 of the cattle genome associated with a high level of tolerance to the disease. We show that a variant in this region is also associated with survival in an independent cohort, and is linked to rates of cell expansion during infection. This genetic variant can therefore support marker-assisted selection, allowing farmers to breed tolerant cattle and offers a route to introduce this beneficial DNA to non-native breeds, enabling reduced disease incidence and increased productivity, which would be of benefit to millions of rural smallholder farmers across Africa.
