## Supplementary material for "A locus conferring tolerance to Theileria infection in African cattle": S1 Table

### Sheet: S1
ID	documented sire	sex	trial year	outcome	status	survival time	dataset
2104	BIY762	M	2013	Died	1	19	BovineHD_run2
2124	SA3167	M	2013	Survived	0	36	WGS
2150	BIY762	M	2013	Died	1	21	BovineHD_run2
2158	BIY762	M	2013	Died	1	27	BovineHD_run2
2166	SA3167	M	2013	Survived	0	36	WGS
2227	SA3167	M	2013	Survived	0	36	WGS
2253	SA770	M	2013	Died	1	21	BovineHD_run2
2310	B770	M	2013	Died	1	20	BovineHD_run2
2325	B29106E	M	2013	Died	1	27	BovineHD_run2
2352	B770	M	2013	Died	1	19	BovineHD_run2
2381	BIY762	M	2013	Died	1	19	BovineHD_run2
2384	B29106E	M	2013	Treated	1	20	BovineHD_run2
2637	UNKNOWN	M	2014	Euthanised	1	16	WGS
2656	B764	M	2014	Euthanised	1	17	BovineHD_run2
2671	UNKNOWN	M	2014	Died	1	16	WGS
2684	BIY762	M	2014	Died	1	15	WGS
2689	BIY762	M	2014	Died	1	18	BovineHD_run2
2715	B764	M	2014	Died	1	17	BovineHD_run2
2732	BIY770	M	2014	Euthanised	1	15	BovineHD_run2
2740	BIY762	M	2014	Died	1	15	BovineHD_run2
2743	BIY762	M	2014	Died	1	15	BovineHD_run2
2746	B424	M	2014	Died	1	18	BovineHD_run2
2754	BIY770	M	2014	Died	1	17	WGS
2761	SA3167	F	2014	Survived	0	35	WGS
2764	SA3167	F	2014	Died	1	21	WGS
2767	BIY770	M	2014	Survived	0	35	WGS
2770	SA3167	F	2014	Died	1	24	WGS
2773	B764	M	2014	Died	1	16	BovineHD_run2
2777	B762	M	2014	Euthanised	1	16	BovineHD_run2
2781	SA3167	F	2014	Treated	1	17	WGS
2793	SA3167	F	2014	Treated	1	25	WGS
2794	SA3167	F	2014	Died	1	21	WGS
2807	SA3167	F	2014	Treated	1	26	WGS
2839	SA3167	F	2014	Survived	0	35	WGS
2856	SA3167	F	2014	Survived	0	35	WGS
2892	SA3167	F	2014	Survived	0	35	WGS
3207	SA3167	M	2015	Survived	0	28	WGS
3214	BIY770	M	2015	Died	1	17	WGS
3226	SA3167	M	2015	Survived	0	28	WGS
3228	SA3167	M	2015	Survived	0	28	WGS
3230	SA3167	M	2015	Died	1	25	WGS
3244	SA3167	F	2015	Survived	0	28	WGS
3247	B29906E	F	2015	Treated	1	18	BovineHD_run2
3252	SA3167	M	2015	Survived	0	28	WGS
3265	B29906E	M	2015	Died	1	19	WGS
3266	SA3167	M	2015	Treated	1	27	WGS
3284	SA3167	F	2015	Survived	0	28	WGS
3288	SA3167	M	2015	Survived	0	28	WGS
3289	SA3167	F	2015	Survived	0	28	WGS
3291	1409	M	2015	Treated	1	20	BovineHD_run2
3299	SA3167	F	2015	Survived	0	28	WGS
3300	SA3167	M	2015	Survived	0	28	WGS
3301	841	F	2015	Died	1	20	WGS
3311	SA3167	F	2015	Survived	0	28	WGS
3314	UNKNOWN	F	2015	Died	1	19	BovineHD_run2
3318	SA3167	F	2015	Survived	0	28	WGS
3319	SA3167	F	2015	Died	1	19	WGS
3324	UNKNOWN	F	2015	Died	1	22	WGS
3327	UNKNOWN	F	2015	Died	1	18	WGS
3338	UNKNOWN	M	2015	Died	1	19	WGS
3340	B29906E	M	2015	Died	1	18	BovineHD_run2
4102	919	F	2017	Survived	0	29	BovineHD_run2
4109	853	F	2017	Survived	0	29	BovineHD_run2
4113	946	F	2017	Died	1	18	BovineHD_run2
4124	946	M	2017	Died	1	17	BovineHD_run2
4128	1481	F	2017	Survived	0	29	BovineHD_run2
4129	853	F	2017	Survived	0	29	BovineHD_run2
4137	853	M	2017	Survived	0	29	BovineHD_run2
4138	853	F	2017	Survived	0	29	BovineHD_run2
4142	946	F	2017	Treated	1	15	BovineHD_run2
4143	1481	F	2017	Survived	0	29	BovineHD_run2
4144	853	M	2017	Died	1	20	BovineHD_run2
4145	853	F	2017	Died	1	19	BovineHD_run2
4146	931	F	2017	Survived	0	29	BovineHD_run2
4148	919	F	2017	Died	1	19	BovineHD_run2
4149	919	F	2017	Survived	0	29	BovineHD_run2
4150	853	M	2017	Survived	0	29	BovineHD_run2
4151	1481	F	2017	Treated	1	20	BovineHD_run2
4152	1481	F	2017	Survived	0	29	BovineHD_run2
4163	1481	F	2017	Died	1	23	BovineHD_run2
4165	853	M	2017	Survived	0	29	BovineHD_run2
4169	1481	M	2017	Survived	0	29	BovineHD_run2
4170	1481	M	2017	Survived	0	29	BovineHD_run2
4186	1481	M	2017	Survived	0	29	BovineHD_run2
4199	919	F	2017	Survived	0	29	BovineHD_run2
4200	919	F	2017	Treated	1	23	BovineHD_run2
4204	946	M	2017	Treated	1	17	BovineHD_run2
4218	936	F	2017	Treated	1	20	BovineHD_run2
4268	931	F	2017	Euthanised	1	17	BovineHD_run2
4271	1481	M	2017	Treated	1	16	BovineHD_run2
4272	919	M	2017	Survived	0	29	BovineHD_run2
4273	919	M	2017	Survived	0	29	BovineHD_run2
4483	1148	M	2018	Died	1	21	BovineHD_run1
4491	1148	M	2018	Died	1	21	BovineHD_run1
4494	1148	F	2018	Died	1	18	BovineHD_run1
4526	1148	F	2018	Survived	0	35	BovineHD_run1
4560	1148	M	2018	Died	1	20	BovineHD_run1
4631	1148	F	2018	Euthanised	1	17	BovineHD_run1
4676	1148	F	2018	Treated	1	16	BovineHD_run1
4687	1148	F	2018	Survived	0	35	BovineHD_run1
4725	1148	M	2018	Died	1	18	BovineHD_run1
4770	1456	M	2018	Survived	0	35	BovineHD_run1
4774	BOW0841	F	2018	Died	1	20	BovineHD_run1
4780	1456	M	2018	Treated	1	33	BovineHD_run1
4791	1456	F	2018	Died	1	20	BovineHD_run1
4795	764	M	2018	Died	1	19	BovineHD_run1
4798	1456	F	2018	Died	1	25	BovineHD_run1
4807	764	F	2018	Survived	0	35	BovineHD_run1
4808	UNKNOWN	F	2018	Died	1	19	BovineHD_run1
4819	1456	F	2018	Died	1	21	BovineHD_run1
4830	1456	F	2018	Survived	0	35	BovineHD_run1
4851	1456	M	2018	Survived	0	35	BovineHD_run1
4858	1456	M	2018	Died	1	21	BovineHD_run1
4865	1456	F	2018	Died	1	22	BovineHD_run1
4943	853	F	2018	Euthanised	1	22	BovineHD_run1
4957	853	F	2018	Died	1	21	BovineHD_run1
4981	853	M	2018	Survived	0	35	BovineHD_run1
4994	UNKNOWN	M	2018	Died	1	17	BovineHD_run1
5029	841	M	2018	Survived	0	35	BovineHD_run1
5065	853	M	2018	Survived	0	35	BovineHD_run1
5066	853	M	2018	Died	1	17	BovineHD_run1
3321	786	F	2015	Died	1	19	WGS
3302	786	M	2015	Died	1	20	WGS
3305	786	F	2015	Survived	0	28	WGS
3296	786	F	2015	Survived	0	28	WGS
