## Supplementary material for "A locus conferring tolerance to Theileria infection in African cattle": S2 Table

### Sheet: S2
ID	2	3	4	5	6	7	8	9	10	11	12	13	14	15	16	17	18	19	20	21	22	23	24	25	26	27	28	29	30	31	32	33	34	35	36
2104	39	37.7	38.6	38.6	37.8	38.6	39.1	39	37.6	38.4	37.6	39.8	40.5	40.9	41.4	41.7	41.3	39.8
2124	38.7	38.9	38.8	38.2	38.4	39.2	39.6	39.1	38	38.6	37.8	39	39.9	40.1	39.7	40.3	40	41.4	41.2	40.3	39.2	39.1	39.1	38.5	38.4	38.3	37.6	38.2	37.8	38.2	38	38	37.9	37.5	38.6
2150	37.8	37.1	37.7	37.3	38	37.8	37.8	38.7	36.6	38.3	36.4	37.7	38.3	38.1	40.1	41	40.5	40.5	40.5
2158	39.6	37.7	38.5	38.3	38.7	38.5	38.9	38.5	38	38.1	37.3	37.9	38.8	38.6	38.9	39.1	38.4	39.5	40.4	40.4	40.5	40.1	39.1	39	37.6
2166	39	38.1	38.5	38.3	38.8	39.4	38.3	38.2	36.5	37.8	37	38.1	38.6	39	39	40	40.4	41	40.8	39.7	40.1	40.5	39.6	38.9	38.1	38.4	37.1	36.7	36.7	36.5	36.2	36.5	36.3	36.3	37.2
2227	39	39.1	38.5	38.3	39.2	37.7	37.9	37.9			37.8	37.8	38.7	38.4	38	38.8	38	38.3	39.5	39.2	38	38.3	37.4	37	36.3	37.6	37.3	38	36.9	37	36.7	37.3	37.4	37.2	38
2253	38.9	38.5	39.1	38.8	38.3	38.8	38.4	38.1	38	38.2	37.7	37.9	39.8	40.3	41.2	41.5	38.8	38.9	40.4	37.1
2310	40.2	39.3	39.2	37.9	38.9	38.4	38.6	38.2	38.3	38.4	37.9	39.6	41.5	41.6	41.1	41.1	39	39.7
2325	39.8	39.1	39.2	39.1	38.9	39.1	38	38.7	39.2	39.1	38.1	39	40.8	40.7	40	40.3	40.5	40.9	39.9	39.1	39.4	40.6	40.6	39.7	40.2	36.2
2352	37.7	36.6	37	37.6	38	38.2	37.6	38	36.7	37.1	37	37.9	39.5	40.3	39.9	40.8	41.3	38.3
2381	39.5	37.7	37.7	37.6	37.6	37.9	38.4	37.8	37.6	38.3	38.4	38.9	40.1	40.5	41.7	40.7	39.2	35.1
2384	39.4	38.3	38.8	38	38.4	37.2	38.5	38.3	37.5	37.2	37.3	37.3	38.8	40.1	40.4	41.3	41.2	39.9	38.6
2637		38	37.8	37.7	37.4	38.1	39.4	40	40.6	39.9	36.5	36.5	39.7	41.5	39.6
2656		38.9	38.3	38.3	38.7	39.3	39.6	39.4	39.8	40.2	38.8	38.5	39.5	41.4	41.7	33.1
2671		39.4	39.5	38.9		39.4	39.4	38.8	40.2	39.4	38.7	38.6	39.6	41.2	41.3
2684		37.7	38.2	38.7	39	38.8	38.8	38.8	38.9	39.9	38.6	38.7	41.5	43.3
2689		39.5	39.4	38.9	38	39	39	38.9	39.5	39.5	37.6	39	40.4	42.2	41.4	38.4	36.3
2715		38.2	38.2	38.2	38.2	39.6	37.7	39.1	39.5	38.2	38.6	38.6	39.7	41.6	41.5	38.3
2732		38.7	38.7	38.7	38.5	39	38.7	38.5	39.8	40.2	39	39.1	40.8	42
2740		38.3	38.3	38.1	38.4	37.7	38.2	37.5	38.8	37.7	38.2	38.8	40	41.1
2743		39.2	39.8	38.9	38.6	38.5	39	38.7	39.2	39.4	38.3	37.8	41.3	40.9
2746		38.1	38.3	38.1	38.4	38.3	39.3	38.7	39	38.2	37.4	38.3	38.3	39.8	41.2	40.4	38.5
2754		39	38.3	38.5	38.6	38.6	38.1	38.6	39.4	39.4	38.5	39.1	39.4	41	41.4	37.7
2761		38.3	38.1	37.8	38	38	38.8	38.5	39.4	39	34.8	37.7	38.5	39.3	40.7	39.4	39.1	35	37.7	37	37.7	37.9	38.1	38.7	38.7	37.4	38.5	38.3	38.2	38.5	37.8	37.7	38	37.3
2764		38.5	38.3	38.3	38.1	38.7	38.7	38.8	39.9	39.8	38.6	38.2	40	41.9	41.4	38.5	38.7	36.3	38.2
2767		38.6	38.1	38	38.3	38.3	38.3	38.1	39.1	38.8	39.1	38.2	38.8	40.2	41.5	40.3	39.3	35.7	37.1	38.4	38.3	38.8	39.6	39	38.9	37.7	38.1	38.3	38.1	37.9	37.3	37.8	38.1	38
2770		37.9	38.1	38.3	38	38.9	37.8	38.6	40	39.4	37.1	37.2	38.3	40.7	41.6	40.7	39.1	35.3	36.5	38.1	39.1	36.9
2773		38.1	38.5	38.8	39	38.3	38.8	38.6	39.7	39.5	36.9	38.9	39.3	41.8	37.8
2777		37.2	38.3	37.5	37.8	36.7	38.3	38.2	38.9	39	38.5	38.9	40	41.3	39
2781		39.4	38.9	39.3	39.5	39.6	39.5	39.6	39.9	40.4	39.9	38.9	39	41.1	42	39.5
2793		38.4	38.6	38.7	38.6	39	39	38.6	39.2	40	39.3	37.8	38.1	38.2	39.1	39.1	39.5	35	38.8	39.6	38.8	38.3	38.4	38.9
2794		38.6	38.5	37.3	38.2	37.7	38.4	38.6	39.2	38.8	39.3	38.9	37.9	38.5	40.6	40.8	39.6	36.7	39.4	38.2
2807		37.4	38.2	38.4	38.1	38.5	38.3	38.3	39.5	39.3	37.2	37.2	38.5	38.5	41.2	40.5	38.4	34.1	37.7	37.7	37.9	38.1	37.8	38.1	36.1
2839		38.8	38.8	37.8	38.5	38.6	38.3	38.5	39.5	39.6	38.4	37.4	36.9	39	40.7	40.6	39.4	37.4	37.8	38.4	37.9	37.4	37.7	37.7	37.8	37.4	37.7	37.7	37.4	37.7	37.5	37.1	38.2	37.3
2856		37.4	37.8	37.6	38	37.8	38.2	38.4	39.4	38.3	37.3	36.1	38	40.9	41.8	39.9	39.2	35.7	37.8	38.3	38	37.9	38.4	38.3	37.8	37.3	38.5	37	36.8	37.2	37.2	37.3	37.6	37
2892		38.2	38.1	38.2	37.9	38.1	38	38.5	39	38.8	37.3	36.9	37.5	38	39.9	40	40	35	37.2	39	39.5	38.7	38.6	38.8	39.1	38.9	38.5	38	38	38.1	38	38.9	37.8	38.1
3207		38.3	38	38.2	38.1	38.6	38.9	38.4	38.6	39.1	39.4	39.3	39.1	39.9	39.1	39.6	39.6	38.9	38.5	38.5	37.9	37.8	38.5	38.1	38.1	37.8	38.5
3214	38.8	38.7	39	38.5	38.6	38.7	38.7	38.3	38.4	38.8	40.1	40.2	41.3	41.5	39.7	39.6
3226	38.7	38.4	37.9	38.1	37.9	38.4	38.2	38.2	38.1	38.7	38.6	38.6	39.1	40	40.2	41.3	40	40	39.6	38.7	38.3	38.3	38.1	39.2	38.2	38.1	37.7
3228		38.3	38.5	38.5	38.3	38.1	38.2	38.4	38.1	38.1	38.9	38.7	39.7	39.3	39.4	40.4	40.8	40.4	39.8	39	38.7	38.2	38.4	37.3	37.6	36.9	37.8
3230		38.5	38.1	38.7	38.6	38.1	38	38.6	38.1	38.7	38.7	39	39.8	40.1	39.4	39.8	40.1	39.7	40	40.1	39.2	38.4	38.4	38.3
3244	38.7	38.8	38.2	38.5	38.8	38.5	38.3	38.1	38.3	39.2	37.8	39.5	39.7	40.7	40	41.2	40.8	39.2	38.8	39.2	38.5	38.7	39.2	38.5	38.1	37.9	38.1
3247	38.5	38.3	38.3	38.2	37.8	38.2	38.4	38.6	38.6	38.1	38.4	39.1	40	40.6	40	40	38.8
3252	38.6	38.3	38.4	38.2	38.4	38.6	39.1	39.1	39	39.3	39.3	39	39.6	40.7	40.7	40.8	40.3	38.5	37.8	38.1	38.2	38	38.1	38.3	38	38.5	38.2
3265	38.6	38.5	38.6	38.1	38.5	38.7	38.5	38.4	38.8	39.4	39.7	39.4	40.7	41.1	39.9	39.3	38.7	38.6
3266		38.4	39	38.2	38.8	39.1	39	38.7	38.7	39.1	39.2	39.7	39.4	40.3	39.6	40	40.9	39.7	39.5	39.5	39.9	40.1	39.9	39.8	37.6	38.3
3284	38.4	38.4	38.5	38.2	38.1	38.7	38.1	38.7	38	38.7	39.1	38.8	39.6	41.4	40.5	40.2	40.6	38.6	38.1	38	37.8	38.5	38.4	38.7	38.4	38.3	38.2
3288		38.7	38.3	38.2	38.5	38.5	37.8	38.5	38.6	39	39.5	39	39	39.2	39.2	39.2	39.8	39.9	39.6	39	38.5	38.2	38.2	37.8	38.4	37.3	38.2
3289	38.1	38.2	38.3	38.3	38.5	38.5	38.6	38.6	38.5	38.6	38.5	38.7	38.5	38.7	39	39.9	40.4	40.5	40.5	39.9	39.4	38.8	38.7	38.2	38.2	37.4	38.3
3291	39.1	38.7	38.1	38.4	38.3	38.6	37.6	38.4	38.1	39	39.7	39.1	40.1	40.7	38.8	40.2	40.9	39.7	38.2
3299	38.7	38.8	38.5	38.3	38	38.7	38	38.8	38.2	38.9	38.9	39.1	40.3	40.5	39.1	40.5	41.5	40.6	39.8	38.6	38.3	37.8	37.7	37.4	37.4	36.9	38
3300		39.4	39.1	39.1	39.1	39.1	39.3	39	38.2	38.7	39.1	39.1	39	39.7	40.2	40.9	40.5	40	39.5	39.1	39	38.6	39	38.2	38.3	38.3	38.5
3301	38.2	39	39.3	39.1	38.2	39.2	37.9	39.1	40	39.6	39.7	39.8	39.6	40.9	40.3	40.1	41.1	40.2	37.3
3311	38.7	38.6	38.7	38.6	38.7	38.6	38.8	38.6	38.9	39.1	38.9	39.5	39.6	40.2	40	40.6	40.3	38.6	38.3	38.8	38.5	38.6	39	38.8	38.3	38	39
3314	39.2	39.2	38.5	39	38.6	38.9	38.9	38.8	38.2	38.7	38.6	39.4	39.4	40.6	40.5	41.4	40.2	35.9
3318	38.8	38.8	38.5	38.6	38.2	38.9	38	38.1	38.2	38.5	38.3	38.9	38.9	39.5	38.5	38.5	38.9	38.5	38.2	38.4	38	38.3	38.3	39	38.4	38.8	39.4
3319	38.6	38.5	38.3	38	37.7	38.2	38.2	38.5	38.5	38.7	38.5	38.8	39	39.9	40.3	40.3	41.1	41.1
3324	39.3	38.5	38.6	38.9	38.6	38.8	38.2	38.3	38.7	39.3	38.6	39.4	40.6	41.2	39.6	40.3	40.3	40.3	40	40.9
3327	39.3	39.4	39.1	39.2	39.2	38.9	39.5	39	39.3	38.9	39.5	39.7	41	41.9	41.6	41.3	40
3338	38.5	37.7	38.3	37.8	38.5	38.2	38.7	38.2	38.5	38.7	38.8	39.2	39.2	39.8	38.2	39.2	40.8	39.9
3340	38.6	38	38.3	37.7	38.4	38.8	39	38.8	38.4	39.3	40.4	40.1	40.9	41.6	41.1	40.7	40.2
4102	38.2	38.4	38.2	38.8	38.2	38.2	38.2	37.8	38.5	38.3	38.7	39	40	40.4	39.9	39.3	37.8	39.3	39.8	38.7	38.3	38.2	37.8	37.7	38.2	38	38.1	38.5
4109		39.7	38.8		38.9	38.9	38.9	38	38.9	38.9	39	39.4	39.6	40.2	40.7	41.2	39.8	40.7	40.5	39.5	38.5	39.3	39	38.6	38.5	38.6	38.9	38.6
4113	37.7	38.2	38.1	38.1	37.8	37.4	37.6	37.4	38	39.2	39.3	38.3	39.1	40.9	41.2	39.5	36.4
4124	38.9	38.4	38.3	38.3	38.1	37.8	38.1	38.1	38.6	38.6	39.1	39.7	40.6	41.6	40.1	35.9
4128	38.5	38.4	37.1	38.3	37.7	37.9	38.1	37.4	38.1	38.6	38.5	39.1	39.4	40.7	40.2	40	38.9	40.7	39.7	38.9	38.7	39.1	38.6	38	37.2	37.5	38.1	37.7
4129	38.7	39.7	39.2	38.5	38.5	38.5	38.8	38.6	39	39.4	39.1	39.5	39.4	40.1	40.5	39.4	39.5	39.1	39.3	38.5	38.1	38.6	38.3	37.7	38.1	37.6	38.5	38
4137	38.2	38.2	37.9	38.4	38.2	37.5	37.1	37.8	38	38.9	38.6	39.6	39.4	40.1	40	39.4	38.7	38.7	38.6	38.3	38.6	38.3	38.3	38.4	37.9	37.5	36.7	37.6
4138	38.6	38.6	38.7	38.5	38.5	38.1	38.9	38	38.5	39.3	40	40.3	41.3	41.8	40.8	40.4	37.4	38.8	39	39.2	39	39.4	39.6	38.5	38.6	38.6	37.9	34.6
4142	38.3	38.6	38.3	38.7	38.4	38.3	38.9	38	39.2	39.2	39.4	41.1	40.7	37.8
4143	38.8	38.4	38.2	38.3	38.1	38.4	38.2	37.7	38.7	39.4	39.6	39.7	39.9	40.9	39.5	39.2	37.5	37.1	37.8	36.1	36.3	37	36.8	37.6	37.1	37.2	36.7	36.8
4144	37.9	38.2	38.1	38.7	38	38.4		37.8	38.7	38.1	38.9	39.2	39	40.7	40.5	40.5	37.8	38.7	39.8
4145	38.3	38.5	38.5	39.1	38.3	38.6	38.3	38.3	38.7	39.4	40	40	40.5	41.6	40.8	38.9	38.7	37
4146	38.3	38.5	38.6	39.3	38.2	38.6	38.6	38.5	38.9	39.6	39.9	39.2	40.6	40.6	39.6	39.6	38.9	37.6	38.5	39.1	39	39.2	39.4	39.8	38.6	38.6	38.7	37.8
4148	39.1	39.4	39.1	38.6	38.3	38.6	38.6	38.1	38.6	39.1	39.3	39.2	40.2	41.3	40.8	40	36.4	35.7
4149	38.3	38.7	38.5		38	38.3	38.5	38.5	38.5	38.1	39.2	38.7	39.9	40.3	39.9	39.5	38.2	38.3	39.1	38.3	38.8	38.3	38.8	38.2	38.3	38.8	38.3	37.6
4150	38.5	38.5	38.2	38.8	38.5	38.6	38.6	38.2	38.5	38.4	38.5	38.4	38.7	38.4	38.4	38.7	37.5	38.5	38.7	39	39.2	38.4	39	38.9	38.3	38.3	37.4	37.6
4151	37.8	38.3	38	38.7	38	37.4	37.8	37.8	38.3	38.1	38.7	38.5	39.1	40.2	40.2	40	39	39.9	39.2
4152	38.4	38.7	38.7	39.1	38.2	38.2	37.7	37.9	38.4	38.7	37.7	38.8	38.5	39.4	39.3	39.2	38.3	39.8	40.6	39.4	38.6	38.4	37.2	36.9	37.7	37.4	37.5	38.5
4163	38.1	38.4	38.2	38.8	38.5	37.7	38.4	38.4	38.9	38.6	38.8	38.1	38.3	38.6	39	39.4	38.6	40.5	40.7	39.8	38.3	34.8
4165	38.1	38.9	38.1	38.2	38.5	38.4	38.5	38.1	38.1	38.2	39	39.2	39.3	39.8	38.8	39.9	37.8	38.5	39.9	39.2	38.8	37.9	38.1	37.6	37.5	38.1	38.1	37
4169	38.4	38.9	37.9	38.6	38.6	38.7	38.7	38.2	39	38.9	39.1	38.7	38.8	40.3	40.3	39.8	38.3	39.5	39.8	39.2	38.6	38.7	38.1	37.8	38.1	37.9	37.7	37.5
4170	38.7	38.5	38.8	38.9	38.9	38.5		38.5	39.2	38.8	39.2	39.1	39.1	40.3	39.6	40.2	38.3	39.8	38.9	38	37.4	37.9	37.8	37.7	38.1	38.2	38.4	38.9
4186	38.3	39.1	39	38.5	38.5	38.6	38.3	38.3	38.5	38.2	38.8	39.6	39.6	39.6	39.4	39.8	38.5	40.9	40.8	38.7	38.5	38.1	37.9	37.3	37.9	38	38.1	38.3
4199	38.7	38.1	38.8	38.7	38.8	38	38.9	38.1	38.2	38.9	39.2	38.8	40.9	41.4	41	39.9	36.5	37.6	37.7	37.2	37.5	38.1	37.8	37.8	38.1	37.6	38	37
4200	39	38.6	38.4	38.7	38.2	38.3	38.2	37.7	38.9	39.6	39.4	40.2	40	40.7	38.7	38.9	36.8	37.7	37.8	38.8	38.6	38.5
4204	38.5	38.2	38.3	38.3	37.7	37.9	38.2	37.5	38.4	38.8	39	39.8	39.9	40.9	40.8	40.3
4218	38.3	38.4	38.6	39.1	38.6	38.2	38.4	38.5	38.5	39.6	39.5	39.5	39.6	40.9	41.3	41.1	39	39.9	40.3
4268	38.6	38.6	38	38.7	38.3	38.8	38.2	38.6	38	39.1	39.9	39.3	40.3	42	41	38.1
4271	38.4	38.6	38.1	38.7	38.4	38.1	38.2	37.5	38.8	38.9	39.8	39.4	40.9	41	39.6
4272	38.8	39.6	38.9	39.1	38.8	38.6	38.3	38.3	38.6	38.7	38.8	39.2	39.1	39.2	39.2	39.1	37.5	39.9	39.1	37.5	37.2	36.8	37.1	37.4	37.2	37.4	37.9	37.5
4273	38	38	37.9	38.3	37.8	38.1	38.3	38.2	38.9	38.5	38.5	39.4	39.7	40.7	39.6	39.6	36	38.5	39.7	39.2	38.4	38.5	38	38.3	38.1	37.2	38	36.4
4483	37.7	37.9	37.8	38.3	38.1	38.2	38.4	39	38.9	39	39.8	40.7	40.6	41.1	40.8	40	39.4	39.7	40.2
4491	37.5	38.5	38.3	38.7	37.8	38.2	38	38.8	38.5	38	38.2	38.5	39.4	41.1	41.2	40.1	38.8	39.6	40.8
4494	39	39	38.6	38.7	38.2	38.4	38.5	38.9	38.8	38.7	39	39.9	40.9	41.7	40.2	39	37
4526	38.1	38.9	37.7	38.8	37.8	38.2	38.2	39.1	38.5	38.5	38.9	39.5	40.4	41.1	40.1	39.9	38.9	38.8	39.2	38.5	38.7	38.9	38.6	38.3	38.1	38	37.5	37.5	38.1	37.6	37.8	37.9	37.5	38.4
4560	37.9	38.8	38.3	37.7	38	38.5	38.4	38.6	38	38.9	39.3	39.8	40.7	40.9	40.2	39.5	39.6	40.9	40
4631	38.5	38.1	37.9	37.8	38.2	39.1	38	39.4	38.4	37.8	38.5	39.2	39.6	41.3	41.4	40.5
4676	38	38.9	38.4	38.1	38.7	38.9	38.7	39.3	38.7	38.8	38.9	39.6	40.7	41.5	38.8
4687	39.1	38.5	38.6	38.9	38.9	38.6	38.3	39.1	38.3	37.9	38.4	38.9	39.4	40.5	40.8	40	39.7	39.9	38.7	38.1	38.5	37.9	37.5	37.8	38	37.9	38	37.8	38	38.1	38.1	37.5	37.9	38.1
4725	37.3	38.2	38.6	38	38.2	38.3	38.1	38.9	38.2	38.6	39.4	40.5	41.2	41.6	40.8	38.6	36.3
4770	38.8	39	37.9	39.1	39.1	39.4	39.4	38.5	38.3	38.4	38.9	39.1	39.7	41.1	41	40.4	40.4	40.4	39.9	39.2	39.3	39.3	39.1	39.3	39.1	39.3	39.1	39	38.8	38.7	38.2	37.9	38.2	37.8
4774	39	39	38.7	38.1	39.3	38.8	38.6	39.4	39.1	38.6	39.4	39.9	40	41.6	41.8	40.7	39.4	39.8	38.3
4780	38.9	38.5	37.4	37.8	38.3	38.7	38.2	38.8	38.1	37.6	38.5	38.6	39.2	40.1	40.8	39	39.4	40.3	40.7	39.8	40.4	40.2	39	38.4	37.2	36.7	37.5	37.3	35.7	35.2	34.1	35.3
4791	37.5	38.9	38.7	38.6	39	39.5	38.8	38.9	38.4	38.6	38.8	39.4	40.5	41.5	40.4	39.8	39.4	40.8
4795	37.5	37.4	37	38.8	38.1	38.4	38.3	38.5	39.1	39.7	40.2	40.9	41.5	41.4	41.1	40.2	40.7	40.9
4798	37.8	37.8	38	39.4	38.1	39.2	38.7	39.2	38.5		39.1	40.2	41.1	40.1	40.6	40.1	40.3	40.1	39.5	38.7	38.3	36.8	37.9	37.2
4807	37.9	38.4	37.5	38.6	38.3	38.7	38.5	38.8	38.5	38.6	39.6	40.3	40.6	41.3	41.2	40.3	39.4	39	39.1	38.7	39.8	40.5	40.1	40.1	39.1	38.3	37.8	37.5	37.2	37.8	37.9	37.8	37.6	37.9
4808	38	38.2	38	38.8	38.6	38	38.6	39	38.2	39	39.1	39.8	41.5	41.7	40.7	38.6	38.5	39.7
4819	38.2	38.1	37.7	38.9	38.4	38.3	38.3	38.8	38.3	38.3	38.7	39.3	39.8	41.3	41.4	39.9	39.2	40.2	40.3	34.8
4830	37.9	37.9	37.8	38.1	37.7	38.4	38.3	38.3	37.8	38.1	38.3	39	38.5	38.2	38.9	39.4	39.6	40.4	40.1	39	39	37.8	37.4	38.1	37.6	37.8	37.9	38	38.1	37.7	38.1	38.1	37.8	38.3
4851	37.7	37.7	37.4	39	37.5	38.2	38.3	38.4	38.2	38.1	38.5	39.1	40.8	41	39.3	38.7	38.6	38	37.9	38.3	39	38.3	37.9	37.3	38.5	37	37.7	38.7	37.5	38.3	37.7	37.8	37.5	38
4858	39	38.9	38	37.9	37.8	38.8	39.1	38.7	38.7	38.5	38.8	39.1	39	39	39.5	40	40.3	40.9	40.7	36.9
4865	38.2	38.1	38.4	38	38.3	38.6	39	39	38.7	39	39.4	39.6	40.4	41.1	40.7	40.5	40.8	40.4	39.8	38
4943	38.2	38.9	38.5	38	38.1	38.9	39.2	39.4	39	38.8	39.6	40.3	40.9	41.3	40.9	40.7	40.3	40.6	40.9	41	40.4
4957	39.1	38.8	38.8	38.4	37.6	38.2	38.8	39.2	38.9	39.4	40.3	40.6	41.4	41.3	40.7	39.7	39.2	39.9	40.3	40.1
4981	38.8	39.8	38.5	39.1	38.4	38.5	38.4	39	38.2	38.5	38.4	39	39.2	39.3	40.3	39.8	40.2	39.9	39.8	39.2	39.3	38.6	38.1	37.6	38.1	37.9	37.5	38.5	37.5	37.7	37.9	37.5	37.7	37.9
4994	38.8	38.7	38.3	38.4	38.4	38.2	38.5	38.8	37.9	38.1	39.2	39.7	41.1	41.4	39.8	37.2
5029	39.5	39.5	38.8	39	39.3	39.2	39	39.5	38.6	38.4	38.7	38.8	38.5	38.6	38.7	39.2	39.5	40.1	40.2	39.7	39.8	39.6	39.7	39.2	38.9	38.4	38.9	38.8	38.3	38.7	38.3	38.2	37.8	38.1
5065	39.5	39.3	38.6	38.7	39.2	39.3	38.9	39.4	38.4	38.5	38.6	39.3	39.4	39.4	39.6	40.3	39.3	39.4	39.7	39.2	39.1	38.7	39.5	39	38.4	37.3	38	38	37.7	37.8	37.9	37.9	38.6	38.3
5066	38	38.2	38.1	38.4	38.7	38.8	38.4	39.2	39.2	39.2	40.4	41.3	41.4	41.1	39.4	38.2
